# Clonally resolved single-cell multi-omics identifies routes of cellular differentiation in acute myeloid leukemia

**DOI:** 10.1101/2022.08.29.505648

**Authors:** Sergi Beneyto-Calabuig, Anne Kathrin Ludwig, Jonas-Alexander Kniffka, Chelsea Szu-Tu, Christian Rohde, Magdalena Antes, Alexander Waclawiczek, Sarah Gräßle, Philip Pervan, Maike Janssen, Jonathan J. M. Landry, Vladimir Benes, Anna Jauch, Michaela Brough, Marcus Bauer, Birgit Besenbeck, Julia Felden, Sebastian Bäumer, Michael Hundemer, Tim Sauer, Caroline Pabst, Claudia Wickenhauser, Linus Angenendt, Christoph Schliemann, Andreas Trumpp, Simon Haas, Michael Scherer, Simon Raffel, Carsten Müller-Tidow, Lars Velten

**Affiliations:** Centre for Genomic Regulation (CRG), The Barcelona Institute of Science and Technology, Dr. Aiguader 88, Barcelona 08003, Spain; Department of Medicine, Hematology, Oncology and Rheumatology, University Hospital Heidelberg, Heidelberg, Germany; Universitat Pompeu Fabra (UPF), Barcelona, Spain; Molecular Medicine Partnership Unit, European Molecular Biology Laboratory (EMBL), University of Heidelberg, Heidelberg, Germany; Heidelberg Institute for Stem Cell Technology and Experimental Medicine (HI-STEM gGmbH), Heidelberg, Germany; Division of Stem Cells and Cancer, Deutsches Krebsforschungszentrum (DKFZ) and DKFZ-ZMBH Alliance, Heidelberg, Germany; Berlin Institute of Health (BIH) at Charité – Universitätsmedizin Berlin, 10117 Berlin, Germany; Charité-Universitätsmedizin, 10117 Berlin, Germany; Berlin Institute for Medical Systems Biology, Max Delbrück Center for Molecular Medicine in the Helmholtz Association, 10115 Berlin, Germany; Genomics Core Facility, European Molecular Biology Laboratory (EMBL), Heidelberg, Germany; Institute of Human Genetics, University of Heidelberg, Heidelberg, Germany; Institute of Pathology, University Hospital Halle (Saale), Martin-Luther-University Halle-Wittenberg, 06112 Halle, Germany; Department of Medicine A, Hematology and Oncology, University Hospital Muenster, Germany; Department of Biosystems Science and Engineering, ETH Zurich, Basel, Switzerland

## Abstract

Inter-patient variability and the similarity of healthy and leukemic stem cells have impeded the characterization of leukemic stem cells (LSCs) in acute myeloid leukemia (AML), and their differentiation landscape. Here, we introduce CloneTracer, a novel method that adds clonal resolution to single-cell RNA-seq datasets. Applied to samples from 19 AML patients, CloneTracer revealed routes of leukemic differentiation. While residual healthy cells dominated the dormant stem cell compartment, active leukemic stem cells resembled their healthy counterpart and retained erythroid capacity. By contrast, downstream myeloid progenitors were highly aberrant and constituted the disease-defining compartment: Their gene expression and differentiation state determined both chemotherapy response and the leukemia’s ability to differentiate to transcriptomically normal monocytes. Finally, we demonstrated the potential of CloneTracer to identify surface markers mis-regulated specifically in leukemic cells by intra-patient comparisons. Taken together, CloneTracer revealed a differentiation landscape that mimics its healthy counterpart and determines biology and therapy response in AML.
