## Supplementary Table 1 for "Clonally resolved single-cell multi-omics identifies routes of cellular differentiation in acute myeloid leukemia"

### Sheet: TotalSeq-A Antibodies Cohort A
	TotalSeq™-A	Company	Cat.no.	Clone	Dilution
1	TotalSeq™-A0062 CD10	Biolegend	312231	HI10a	1:800
2	TotalSeq™-A0014 CD11b	Biolegend	101265	M1/70	1:4000
3	TotalSeq™-A0064 CD123	Biolegend	306037	6H6	1:200
4	TotalSeq™-A0126 CD133	Biolegend	372815	7	1:200
5	TotalSeq™-A0351 CD135 (Flt-3/Flk-2)	Biolegend	313317	BV10A4H2	1:50
6	TotalSeq™-A0051 CD14	Biolegend	367131	63D3	1:125
7	TotalSeq™-A0366 CD184 (CXCR4)	Biolegend	306531	12G5	1:50
8	TotalSeq™-A0050 CD19	Biolegend	302259	HIB19	1:2000
9	TotalSeq™-A0367 CD2	Biolegend	309229	TS1/8	1:5000
10	TotalSeq™-A0393 CD22	Biolegend	363514	S-HCL-1	1:200
11	TotalSeq™-A0180 CD24	Biolegend	311137	ML5	1:150
12	TotalSeq™-A0189 CD244 (2B4)	Biolegend	329527	C1.7	1:200
13	TotalSeq™-A0085 CD25	Biolegend	302643	BC96	1:200
14	TotalSeq™-A0154 CD27	Biolegend	302847	O323	1:200
15	TotalSeq™-A0052 CD33	Biolegend	366629	P67.6	1:800
16	TotalSeq™-A0054 CD34	Biolegend	343537	581	1:200
17	TotalSeq™-A0169 CD366 (Tim-3)	Biolegend	345047	F38-2E2	1:200
18	TotalSeq™-A0853 CD371 (CLEC12A)	Biolegend	353613	50C1	1:800
19	TotalSeq™-A0410 CD38	Biolegend	356635	HB-7	1:800
20	TotalSeq™-A0922 CD4	Biolegend	317451	OKT4	1:1000
21	TotalSeq™-A0125 CD44	Biolegend	338825	BJ18	1:20000
22	TotalSeq™-A0063 CD45RA	Biolegend	304157	HI100	1:800
23	TotalSeq™-A0026 CD47	Biolegend	323129	CC2C6	1:200
24	TotalSeq™-A0070 CD49f	Biolegend	313633	GoH3	1:200
25	TotalSeq™-A0138 CD5	Biolegend	300635	UCHT2	1:3200
26	TotalSeq™-A0047 CD56 (NCAM)	Biolegend	362557	5.1H11	1:125
27	TotalSeq™-A0066 CD7	Biolegend	343123	CD7-6B7	1:200
28	TotalSeq™-A0046 CD8	Biolegend	344751	SK1	1:8000
29	TotalSeq™-A0060 CD90 (Thy1)	Biolegend	328135	5E10	1:50
30	TotalSeq™-A0175 CD96 (TACTILE)	Biolegend	338419	NK92.39	1:50
31	TotalSeq™-A0374 CD98	Biolegend	315605	MEM-108	1:200
32	TotalSeq™-A0845 CD99	Biolegend	371317	3B2/TA8	1:200
33	TotalSeq™-A1018 HLA-DR DP DQ	Biolegend	361717	Tü39	1:800
34	TotalSeq™-A0386 CD28	Biolegend	302955	CD28.2	1:400
35	TotalSeq™-A0912 GPR56	Biolegend	358207	CG4	1:800
36	TotalSeq™-A0919 MICA/MICB	Biolegend	320921	6D4	1:50
37	TotalSeq™-A0139 TCR γ/δ	Biolegend	331229	B1	1:200

### Sheet: TotalSeq-A Antibodies Cohort B
	TotalSeq™-A	Company	Cat.no.	Clone	ng/sample			self-conjugated antibody-oligo conjugates	Company unconjugated antibody	Cat. no. unconjugated antibody	Clone	ng/sample
1	CD10	Biolegend	312231	HI10a	125		78	CD166	Biolegend	343902	3A6	2000
2	CD105	Biolegend	323221	43A3	63		79	GPR56	Biolegend	391902	4C3	2000
3	CD106	Biolegend	305813	STA	250
4	CD115	Biolegend	347325	9-4D2-1E4	125
5	CD117	Biolegend	313241	104D2	125
6	CD11b	Biolegend	301353	ICRF44	47
7	CD11c	Biolegend	371519	S-HCL-3	31
8	CD123	Biolegend	306037	6H6	31
9	CD127	Biolegend	351352	A019D5	31
10	CD13	Biolegend	301729	WM15	31
11	CD133	Biolegend	394005	S16016B	63
12	CD135	Biolegend	313317	BV10A4H2	125
13	CD14	Biolegend	301855	M5E2	125
14	CD140a	Biolegend	323509	16A1	125
15	CD140b	Biolegend	323609	18A2	125
16	CD141	Biolegend	344121	M80	190
17	CD144	Biolegend	348517	BV9	63
18	CD146	Biolegend	361017	P1H12	125
19	CD15	Biolegend	323046	W6D3	31
20	CD150	Biolegend	306313	A12 (7D4)	250
21	CD16	Biolegend	302061	3G8	31
22	CD163	Biolegend	333635	GHI/61	63
23	CD164	Biolegend	324809	67D2	16
24	CD172a	Biolegend	372109	15-414	250
25	CD184	Biolegend	306531	12G5	63
26	CD19	Biolegend	302259	HIB19	31
27	CD192	Biolegend	357229	K036C2	25
28	CD1c	Biolegend	331539	L161	16
29	CD2	Biolegend	309229	TS1/8	8
30	CD20	Biolegend	302359	2H7	16
31	CD206	Biolegend	321143	15-2	47
32	CD22	Biolegend	363514	S-HCL-1	62
33	CD235ab	Biolegend	306623	HIR2	31
34	CD24	Biolegend	311137	ML5	125
35	CD244	Biolegend	329527	C1.7	31
36	CD25	Biolegend	302643	BC96	31
37	CD27	Biolegend	302847	O323	62
38	CD29	Biolegend	303027	TS2/16	63
39	CD271	Biolegend	345123	ME20.4	16
40	CD3	Biolegend	300475	UCHT1	62
41	CD31	Biolegend	303137	WM59	16
42	CD33	Biolegend	366629	P67.6	63
43	CD34	Biolegend	343537	581	7.8
44	CD36	Biolegend	336225	5-271	31
45	CD366	Biolegend	345047	F38-2E2	125
46	CD371	Biolegend	353613	50C1	16
47	CD38	Biolegend	303541	HIT2	125
48	CD4	Biolegend	300563	RPA-T4	62
49	CD41	Biolegend	303737	HIP8	8
50	CD42b	Biolegend	303937	HIP1	63
51	CD44	Biolegend	103045	IM7	15
52	CD45	Biolegend	304064	HI30	13
53	CD45RA	Biolegend	304157	HI100	8
54	CD47	Biolegend	323129	CC2C6	10
55	CD48	Biolegend	336709	BJ40	15
56	CD49f	Biolegend	313633	GoH3	31
57	CD5	Biolegend	300635	UCHT2	31
58	CD56	Biolegend	392421	QA17A16	125
59	CD64	Biolegend	305037	10.1	31
60	CD66b	Biolegend	392905	6/40c	16
61	CD7	Biolegend	343123	CD7-6B7	62
62	CD70	Biolegend	355117	113-16	125
63	CD71	Biolegend	334123	CY1G4	31
64	CD73	Biolegend	344029	AD2	250
65	CD8a	Biolegend	301067	RPA-T8	63
66	CD86	Biolegend	305443	IT2.2	63
67	CD90	Biolegend	328135	5E10	16
68	CD93	Biolegend	336121	VIMD2	63
69	CD96	Biolegend	338419	NK92.39	250
70	HLA-DR	Biolegend	307659	L243	13
71	CD28	Biolegend	302955	CD28.2	125
72	CD69	Biolegend	310947	FN50	63
73	CD278	Biolegend	313555	C398.4A	125
74	CD279	Biolegend	329955	EH12.2H7	125
75	CD223	Biolegend	369333	11C3C65	125
76	CD152	Biolegend	369619	BNI3	125
77	TIGIT	Biolegend	372725	A15153G	31

### Sheet: TotalSeq-A Isotype controls
	TotalSeq™-A	Company	Cat.no.	Clone	ng/sample
1	Rat IgG1 Isotype control	Biolegend	400459	RTK2071	125
2	Rat IgG2a Isotype control	Biolegend	400571	RTK2758	31
3	Rat IgG2b Isotype control	Biolegend	400673	RTK4530	15
4	Mouse IgG1 Isotype control	Biolegend	400199	MOPC-21	250
5	Mouse IgG2a Isotype control	Biolegend	400285	MOPC-173	250
6	Mouse IgG2b Isotype control	Biolegend	400373	MPC-11	63
7	Armenian Hamster IgG Isotype control	Biolegend	400973	HTK888	125

### Sheet: Fluorophor-tagged Antibodies
Fluorophor-tagged Antibodies used for sorting of Cohort A
Antibody	Clone	Company	Cat	Fluorophore	Lot	ul/Sample
CD3	UCHT1	BioLegend	300420	PE/Cy7	B316082	3.33
CD34	581	BioLegend	343517	Alexa488	B280731	1
GPR56	CG4	BioLegend	358204	PE	B304533	5
Fluorophor-tagged Antibodies used for sorting Cohort B and in Figure 3c,d
Antibody	Clone	Company	Cat	fluorophor	LOT	µL/sample
CD45	2D1	BD	655873	V500	1230874	1.25
CD34	8G12	BD	347222	PerCP-Cy5.5	1222935	5
CD7	M-T701	BD	653311	APC	1237430	1.25
CD15	MMA	BD	332778	FITC	1182482	5
CD64	43475	BD	644385	PE	1102062	5
CD56	MY31	BD	345810	PE	50952	5
Fluorophor-tagged Antibodies used in Figure 6c and S7c, d
Antibody	Clone	Company	Cat	fluorophor	LOT	ng/sample
CD45	HI30	Biolegend	304049	BV711	B335139	13
CD3	UCHT1	Biolegend	300419	PeCy7	B316083	62
CD166	3A6	Biolegend	343905	APC	B290001	156
CD49f	GoH3	Biolegend	313611	PE	B274787	31
CD11c	S-HCL-3	Biolegend	371511	BV421	B294748	31
CD14	M5E2	Biolegend	301803	FITC	B330642	125
CD34	581	BD	563778	BUV395	1076614	7.8
Fluorophor-tagged Antibodies used in Figure 6f,g and S7f
Antibody	Clone	Company	Dilution	Antigen retrieval	OPAL
CD11c	ab52632	Abcam	1:500	pH9	OPAL 520
CD14	EPR3653	Zytomed	1:50	pH6	OPAL 540
CD34	QBend	Labvision	1:300	pH6	OPAL 570
CD49f	ab181551	Abcam	1:50	pH9	OPAL 690
Fluorophor-tagged Antibodies used in Figure S7g,j
Antibody	Clone	Company	Cat	fluorophor	LOT	ng/sample
CD14	MphiP9	BD	741441	BUV 593	1124160	100
CD11c	B-Ly6	BD	563130	BV 711	1197749	100
CD34	8G12	BD	345802	PE	1015845	250
