## Supplementary Table 4 for "Clonally resolved single-cell multi-omics identifies routes of cellular differentiation in acute myeloid leukemia"

### Sheet: Primers
Library	Primer Name	Primer Sequence
mitochondrial	ENST00000361227.2.primer_left_0	CCCCTTACGAGTGCGGCTTC
mitochondrial	ENST00000361335.1.primer_left_0	CGCTCACACCTCATATCCTCCC
mitochondrial	ENST00000361381.2.primer_left_0	AACACAACCACCCACAGCCT
mitochondrial	ENST00000361390.2.primer_left_0	TACGCAAAGGCCCCAACGTT
mitochondrial	ENST00000361453.3.primer_left_0	GGCACACTCATCACAGCGCT
mitochondrial	ENST00000361567.2.primer_left_0	CCCCATCCTTACCACCCTCG
mitochondrial	ENST00000361624.2.primer_left_0	ATTCGGCGCATGAGCTGGAG
mitochondrial	ENST00000361681.2.primer_left_0	TTGTTAGCGGTGTGGTCGGG
mitochondrial	ENST00000361739.1.primer_left_0	ACCTTTCATGATCACGCCCTCA
mitochondrial	ENST00000361789.2.primer_left_0	ATCGACCTCCCCACCCCATC
mitochondrial	ENST00000361899.2.primer_left_0	CCCGCCGCAGTACTGATCAT
mitochondrial	ENST00000362079.2.primer_left_0	GGCCCTCTCAGCCCTCCTAA
mitochondrial	ENST00000387347.2.primer_left_0	ACCAGACAACCTTAGCCAAACCA
mitochondrial	ENST00000389680.2.primer_left_0	TGCAAGCATCCCCGTTCCAG
mitochondrial	Partial_Read1	CTACACGACGCTCTTCCGATCT
mitochondrial	Tn5ME-B	GTCTCGTGGGCTCGGAGATGTGTATAAGAGACAG
mitochondrial	Tn5MERev	/5Phos/CTGTCTCTTATACACATCT
mitochondrial	Targeted10X	AATGATACGGCGACCACCGAGATCTACACTCTTTCCCTACACGACGCTCTTC*C*G
mitochondrial	NGS_i7_N701	CAAGCAGAAGACGGCATACGAGATTCGCCTTAGTCTCGTGGGCTCGG
mitochondrial	NGS_i7_N702	CAAGCAGAAGACGGCATACGAGATCTAGTACGGTCTCGTGGGCTCGG
mitochondrial	NGS_i7_N703	CAAGCAGAAGACGGCATACGAGATTTCTGCCTGTCTCGTGGGCTCGG
mitochondrial	NGS_i7_N704	CAAGCAGAAGACGGCATACGAGATGCTCAGGAGTCTCGTGGGCTCGG
mitochondrial	NGS_i7_N705	CAAGCAGAAGACGGCATACGAGATAGGAGTCCGTCTCGTGGGCTCGG
mitochondrial	NGS_i7_N706	CAAGCAGAAGACGGCATACGAGATCATGCCTAGTCTCGTGGGCTCGG
mitochondrial	NGS_i7_N707	CAAGCAGAAGACGGCATACGAGATGTAGAGAGGTCTCGTGGGCTCGG
mitochondrial	NGS_i7_N710	CAAGCAGAAGACGGCATACGAGATCAGCCTCGGTCTCGTGGGCTCGG
mitochondrial	NGS_i7_N711	CAAGCAGAAGACGGCATACGAGATTGCCTCTTGTCTCGTGGGCTCGG
mitochondrial	NGS_i7_N712	CAAGCAGAAGACGGCATACGAGATTCCTCTACGTCTCGTGGGCTCGG
mitochondrial	NGS_i7_N714	CAAGCAGAAGACGGCATACGAGATTCATGAGCGTCTCGTGGGCTCGG
mitochondrial	NGS_i7_N715	CAAGCAGAAGACGGCATACGAGATCCTGAGATGTCTCGTGGGCTCGG
mitochondrial	NGS_i7_N716	CAAGCAGAAGACGGCATACGAGATTAGCGAGTGTCTCGTGGGCTCGG
mitochondrial	NGS_i7_N718	CAAGCAGAAGACGGCATACGAGATGTAGCTCCGTCTCGTGGGCTCGG
mitochondrial	NGS_i7_N719	CAAGCAGAAGACGGCATACGAGATTACTACGCGTCTCGTGGGCTCGG
mitochondrial	NGS_i7_N720	CAAGCAGAAGACGGCATACGAGATAGGCTCCGGTCTCGTGGGCTCGG
Nuclear	Partial_Read1	CTACACGACGCTCTTCCGATCT
Nuclear	KRAS_B1_inner1	CACCCGAGAATTCCACGGGAGAGAGGCCTGCTGAA
Nuclear	KRAS_B1_inner2	CACCCGAGAATTCCAACGGGAGAGAGGCCTGCTGAA
Nuclear	KRAS_B1_inner3	CACCCGAGAATTCCATTCGGGAGAGAGGCCTGCTGAA
Nuclear	KRAS_B1_inner4	CACCCGAGAATTCCACATCGGGAGAGAGGCCTGCTGAA
Nuclear	KRAS_B1_middle	ATTTCGGACTGGGAGCGAGC
Nuclear	KRAS_B1_outer	GATTTTCCTAGGCGGCGGC
Nuclear	IDH2_B1_inner1	CACCCGAGAATTCCAGGCTGTCAAGTGTGCCACCA
Nuclear	IDH2_B1_inner2	CACCCGAGAATTCCAAGGCTGTCAAGTGTGCCACCA
Nuclear	IDH2_B1_inner3	CACCCGAGAATTCCATTGGCTGTCAAGTGTGCCACCA
Nuclear	IDH2_B1_inner4	CACCCGAGAATTCCACATGGCTGTCAAGTGTGCCACCA
Nuclear	IDH2_B1_middle	IDH2_B2_middle
Nuclear	IDH2_B1_outer	GCCCGTGGTGGAGATGGATG
Nuclear	NRAS_B1_inner1	CACCCGAGAATTCCATCCAGCTAATCCAGAACCACTTTGT
Nuclear	NRAS_B1_inner2	CACCCGAGAATTCCAATCCAGCTAATCCAGAACCACTTTGT
Nuclear	NRAS_B1_inner3	CACCCGAGAATTCCATTTCCAGCTAATCCAGAACCACTTTGT
Nuclear	NRAS_B1_inner4	CACCCGAGAATTCCACATTCCAGCTAATCCAGAACCACTTTGT
Nuclear	NRAS_B1_middle	CTGGTGGTGGTTGGAGCAGG
Nuclear	NRAS_B1_outer	CTCCTTGGTGGGGGCTGTTC
Nuclear	RUNX1_B2_inner1	CACCCGAGAATTCCAACCCAGCAACGCCCATTTCA
Nuclear	RUNX1_B2_inner2	CACCCGAGAATTCCAAACCCAGCAACGCCCATTTCA
Nuclear	RUNX1_B2_inner3	CACCCGAGAATTCCATTACCCAGCAACGCCCATTTCA
Nuclear	RUNX1_B2_inner4	CACCCGAGAATTCCACATACCCAGCAACGCCCATTTCA
Nuclear	RUNX1_B2_middle	CAACCATCCCCACCGTGGTC
Nuclear	RUNX1_B2_outer	TGCCTCCCTGAACCACTCCA
Nuclear	IDH2_B2_inner1	CACCCGAGAATTCCAGGCTGTCAAGTGTGCCACCA
Nuclear	IDH2_B2_inner2	CACCCGAGAATTCCAAGGCTGTCAAGTGTGCCACCA
Nuclear	IDH2_B2_inner3	CACCCGAGAATTCCATTGGCTGTCAAGTGTGCCACCA
Nuclear	IDH2_B2_inner4	CACCCGAGAATTCCACATGGCTGTCAAGTGTGCCACCA
Nuclear	IDH2_B2_middle	TTGACTCTGCACTGGCCACC
Nuclear	IDH2_B2_outer	GCCCGTGGTGGAGATGGATG
Nuclear	DNMT3A_B2_inner1	CACCCGAGAATTCCATGACGTCTCCAACATGAGCCG
Nuclear	DNMT3A_B2_inner2	CACCCGAGAATTCCAATGACGTCTCCAACATGAGCCG
Nuclear	DNMT3A_B2_inner3	CACCCGAGAATTCCATTTGACGTCTCCAACATGAGCCG
Nuclear	DNMT3A_B2_inner4	CACCCGAGAATTCCACATTGACGTCTCCAACATGAGCCG
Nuclear	DNMT3A_B2_middle	AAGCAGGGCAAAGACCAGCA
Nuclear	DNMT3A_B2_outer	GCTGGAGCTGCAGGAGTGTC
Nuclear	RUNX1_B3_inner1	CACCCGAGAATTCCACTCGCCCTCCTACCACCTGT
Nuclear	RUNX1_B3_inner2	CACCCGAGAATTCCAACTCGCCCTCCTACCACCTGT
Nuclear	RUNX1_B3_inner3	CACCCGAGAATTCCATTCTCGCCCTCCTACCACCTGT
Nuclear	RUNX1_B3_inner4	CACCCGAGAATTCCACATCTCGCCCTCCTACCACCTGT
Nuclear	RUNX1_B3_middle	CGCGCTACCACACCTACCTG
Nuclear	RUNX1_B3_outer	CTCGCCCTCCTACCACCTGT
Nuclear	DNMT3A_B3_inner1	CACCCGAGAATTCCAAAGCAGGGCAAAGACCAGCA
Nuclear	DNMT3A_B3_inner2	CACCCGAGAATTCCAAAAGCAGGGCAAAGACCAGCA
Nuclear	DNMT3A_B3_inner3	CACCCGAGAATTCCATTAAGCAGGGCAAAGACCAGCA
Nuclear	DNMT3A_B3_inner4	CACCCGAGAATTCCACATAAGCAGGGCAAAGACCAGCA
Nuclear	DNMT3A_B3_outer	GCTGGAGCTGCAGGAGTGTC
Nuclear	DNMT3A_B3_new_outer	CACACAGGGCCCGCTACTTC
Nuclear	TP53_B3_inner1	CACCCGAGAATTCCACCCTTGCCGTCCCAAGCAA
Nuclear	TP53_B3_inner2	CACCCGAGAATTCCAACCCTTGCCGTCCCAAGCAA
Nuclear	TP53_B3_inner3	CACCCGAGAATTCCATTCCCTTGCCGTCCCAAGCAA
Nuclear	TP53_B3_inner4	CACCCGAGAATTCCACATCCCTTGCCGTCCCAAGCAA
Nuclear	TP53_B3_middle	GTTCTGTCCCCCTTGCCGTC
Nuclear	TP53_B3_new_outer	GCCGCAGTCAGATCCTAGCG
Nuclear	A2_RNF130_inner_1	CACCCGAGAATTCCACGTCCGAATTCTCCCCTGCA
Nuclear	A2_RNF130_inner_2	CACCCGAGAATTCCAACGTCCGAATTCTCCCCTGCA
Nuclear	A2_RNF130_inner_3	CACCCGAGAATTCCATTCGTCCGAATTCTCCCCTGCA
Nuclear	A2_RNF130_inner_4	CACCCGAGAATTCCACATCGTCCGAATTCTCCCCTGCA
Nuclear	A2_RNF130_middle	AATGCACGCGACAGGAACCA
Nuclear	A2_RNF130_outer	CGAAGAACTTCAGCCGTGGC
Nuclear	A3_IDH2_inner_1	CACCCGAGAATTCCATGTCTTCCGGGAGCCCATCA
Nuclear	A3_IDH2_inner_2	CACCCGAGAATTCCAATGTCTTCCGGGAGCCCATCA
Nuclear	A3_IDH2_inner_3	CACCCGAGAATTCCATTTGTCTTCCGGGAGCCCATCA
Nuclear	A3_IDH2_inner_4	CACCCGAGAATTCCACATTGTCTTCCGGGAGCCCATCA
Nuclear	A3_IDH2_middle	GGCTGTCAAGTGTGCCACCA
Nuclear	A3_IDH2_outer	GAAGCTCATCCTGCCCCACG
Nuclear	A4_DNMT3A_inner_1	CACCCGAGAATTCCATGGTGCACTGAAATGGAAAGGGT
Nuclear	A4_DNMT3A_inner_2	CACCCGAGAATTCCAATGGTGCACTGAAATGGAAAGGGT
Nuclear	A4_DNMT3A_inner_3	CACCCGAGAATTCCATTTGGTGCACTGAAATGGAAAGGGT
Nuclear	A4_DNMT3A_inner_4	CACCCGAGAATTCCACATTGGTGCACTGAAATGGAAAGGGT
Nuclear	A4_DNMT3A_middle	GCTGGAGCTGCAGGAGTGTC
Nuclear	A4_DNMT3A_outer	CACACAGGGCCCGCTACTTC
Nuclear	A4_FLT3_inner_1	CACCCGAGAATTCCAGTGCTTGTCACCCACGGGAA
Nuclear	A4_FLT3_inner_2	CACCCGAGAATTCCAAGTGCTTGTCACCCACGGGAA
Nuclear	A4_FLT3_inner_3	CACCCGAGAATTCCATTGTGCTTGTCACCCACGGGAA
Nuclear	A4_FLT3_inner_4	CACCCGAGAATTCCACATGTGCTTGTCACCCACGGGAA
Nuclear	A4_FLT3_middle	AGGCTGGAAGAAGAGGAGGACT
Nuclear	A4_FLT3_outer	TGTGAGGGAAAGTGGGCTGA
Nuclear	A4_IDH2_inner_1	CACCCGAGAATTCCATGTCTTCCGGGAGCCCATCA
Nuclear	A4_IDH2_inner_2	CACCCGAGAATTCCAATGTCTTCCGGGAGCCCATCA
Nuclear	A4_IDH2_inner_3	CACCCGAGAATTCCATTTGTCTTCCGGGAGCCCATCA
Nuclear	A4_IDH2_inner_4	CACCCGAGAATTCCACATTGTCTTCCGGGAGCCCATCA
Nuclear	A4_IDH2_middle	GGCTGTCAAGTGTGCCACCA
Nuclear	A4_IDH2_outer	GAAGCTCATCCTGCCCCACG
Nuclear	A5_NPM1_inner_1	CACCCGAGAATTCCACCGGATGACTGACCAAGAGGC
Nuclear	A5_NPM1_inner_2	CACCCGAGAATTCCAACCGGATGACTGACCAAGAGGC
Nuclear	A5_NPM1_inner_3	CACCCGAGAATTCCATTCCGGATGACTGACCAAGAGGC
Nuclear	A5_NPM1_inner_4	CACCCGAGAATTCCACATCCGGATGACTGACCAAGAGGC
Nuclear	A5_NPM1_middle	ACACCAAAAGGACCTAGTTCTGT
Nuclear	A5_NPM1_outer	GGAAGCTGAAGAAAAAGCGCCA
Nuclear	A5_PTPN11_inner_1	CACCCGAGAATTCCATGGAGCTGTCACCCACATCA
Nuclear	A5_PTPN11_inner_2	CACCCGAGAATTCCAATGGAGCTGTCACCCACATCA
Nuclear	A5_PTPN11_inner_3	CACCCGAGAATTCCATTTGGAGCTGTCACCCACATCA
Nuclear	A5_PTPN11_inner_4	CACCCGAGAATTCCACATTGGAGCTGTCACCCACATCA
Nuclear	A5_PTPN11_middle	CGCGGAGATGGTTTCACCCA
Nuclear	A5_PTPN11_outer	GCTGCACAGTCTCCGGGATC
Nuclear	A5_DNMT3A_inner_1	CACCCGAGAATTCCACCCACCTGTCCCAGCTGAGA
Nuclear	A5_DNMT3A_inner_2	CACCCGAGAATTCCAACCCACCTGTCCCAGCTGAGA
Nuclear	A5_DNMT3A_inner_3	CACCCGAGAATTCCATTCCCACCTGTCCCAGCTGAGA
Nuclear	A5_DNMT3A_inner_4	CACCCGAGAATTCCACATCCCACCTGTCCCAGCTGAGA
Nuclear	A5_DNMT3A_middle	AACTGCTACATGTGCGGGCA
Nuclear	A5_DNMT3A_outer	TACGACGACGACGGCTACCA
Nuclear	A6_RAD21_inner_1	CACCCGAGAATTCCAGGTCTTCAGCGTGCTCTTGC
Nuclear	A6_RAD21_inner_2	CACCCGAGAATTCCAAGGTCTTCAGCGTGCTCTTGC
Nuclear	A6_RAD21_inner_3	CACCCGAGAATTCCATTGGTCTTCAGCGTGCTCTTGC
Nuclear	A6_RAD21_inner_4	CACCCGAGAATTCCACATGGTCTTCAGCGTGCTCTTGC
Nuclear	A6_RAD21_middle	TGAAGATGCATCAGGGGGCG
Nuclear	A6_RAD21_outer	TCCACCACCACCTCAGGGAG
Nuclear	A7_tcells_IL1RN_inner_1	CACCCGAGAATTCCAGGCCCCACCACCAGTTTTGA
Nuclear	A7_tcells_IL1RN_inner_2	CACCCGAGAATTCCAAGGCCCCACCACCAGTTTTGA
Nuclear	A7_tcells_IL1RN_inner_3	CACCCGAGAATTCCATTGGCCCCACCACCAGTTTTGA
Nuclear	A7_tcells_IL1RN_inner_4	CACCCGAGAATTCCACATGGCCCCACCACCAGTTTTGA
Nuclear	A7_tcells_IL1RN_middle	GCTTCGCCTTCATCCGCTCA
Nuclear	A7_tcells_IL1RN_outer	TGGTACCCATTGAGCCTCATGC
Nuclear	A8_DNMT3A_inner_1	CACCCGAGAATTCCATGGTGCACTGAAATGGAAAGGGT
Nuclear	A8_DNMT3A_inner_2	CACCCGAGAATTCCAATGGTGCACTGAAATGGAAAGGGT
Nuclear	A8_DNMT3A_inner_3	CACCCGAGAATTCCATTTGGTGCACTGAAATGGAAAGGGT
Nuclear	A8_DNMT3A_inner_4	CACCCGAGAATTCCACATTGGTGCACTGAAATGGAAAGGGT
Nuclear	A8_DNMT3A_middle	GCTGGAGCTGCAGGAGTGTC
Nuclear	A8_DNMT3A_outer	CACACAGGGCCCGCTACTTC
Nuclear	A8_RPS29_inner_1	CACCCGAGAATTCCACGTGGGCCAGCTTCTTCCTT
Nuclear	A8_RPS29_inner_2	CACCCGAGAATTCCAACGTGGGCCAGCTTCTTCCTT
Nuclear	A8_RPS29_inner_3	CACCCGAGAATTCCATTCGTGGGCCAGCTTCTTCCTT
Nuclear	A8_RPS29_inner_4	CACCCGAGAATTCCACATCGTGGGCCAGCTTCTTCCTT
Nuclear	A8_RPS29_middle	ATGGCGGCGAAACAACCTGA
Nuclear	A8_RPS29_outer	GCAGGTGTGCCTCTGCGTTA
Nuclear	A8_NPM1_inner_1	CACCCGAGAATTCCACCGGATGACTGACCAAGAGGC
Nuclear	A8_NPM1_inner_2	CACCCGAGAATTCCAACCGGATGACTGACCAAGAGGC
Nuclear	A8_NPM1_inner_3	CACCCGAGAATTCCATTCCGGATGACTGACCAAGAGGC
Nuclear	A8_NPM1_inner_4	CACCCGAGAATTCCACATCCGGATGACTGACCAAGAGGC
Nuclear	A8_NPM1_middle	ACACCAAAAGGACCTAGTTCTGT
Nuclear	A8_NPM1_outer	GGAAGCTGAAGAAAAAGCGCCA
Nuclear	A9_NPM1_inner_1	CACCCGAGAATTCCACCGGATGACTGACCAAGAGGC
Nuclear	A9_NPM1_inner_2	CACCCGAGAATTCCAACCGGATGACTGACCAAGAGGC
Nuclear	A9_NPM1_inner_3	CACCCGAGAATTCCATTCCGGATGACTGACCAAGAGGC
Nuclear	A9_NPM1_inner_4	CACCCGAGAATTCCACATCCGGATGACTGACCAAGAGGC
Nuclear	A9_NPM1_middle	ACACCAAAAGGACCTAGTTCTGT
Nuclear	A9_NPM1_outer	GGAAGCTGAAGAAAAAGCGCCA
Nuclear	A9_DNMT3A_inner_1	CACCCGAGAATTCCATGGTGCACTGAAATGGAAAGGGT
Nuclear	A9_DNMT3A_inner_2	CACCCGAGAATTCCAATGGTGCACTGAAATGGAAAGGGT
Nuclear	A9_DNMT3A_inner_3	CACCCGAGAATTCCATTTGGTGCACTGAAATGGAAAGGGT
Nuclear	A9_DNMT3A_inner_4	CACCCGAGAATTCCACATTGGTGCACTGAAATGGAAAGGGT
Nuclear	A9_DNMT3A_middle	GCTGGAGCTGCAGGAGTGTC
Nuclear	A9_DNMT3A_outer	CACACAGGGCCCGCTACTTC
Nuclear	A10_NPM1_inner_1	CACCCGAGAATTCCACCGGATGACTGACCAAGAGGC
Nuclear	A10_NPM1_inner_2	CACCCGAGAATTCCAACCGGATGACTGACCAAGAGGC
Nuclear	A10_NPM1_inner_3	CACCCGAGAATTCCATTCCGGATGACTGACCAAGAGGC
Nuclear	A10_NPM1_inner_4	CACCCGAGAATTCCACATCCGGATGACTGACCAAGAGGC
Nuclear	A10_NPM1_middle	ACACCAAAAGGACCTAGTTCTGT
Nuclear	A10_NPM1_outer	GGAAGCTGAAGAAAAAGCGCCA
Nuclear	A11_DNMT3A_inner_1	CACCCGAGAATTCCATGGTGCACTGAAATGGAAAGGGT
Nuclear	A11_DNMT3A_inner_2	CACCCGAGAATTCCAATGGTGCACTGAAATGGAAAGGGT
Nuclear	A11_DNMT3A_inner_3	CACCCGAGAATTCCATTTGGTGCACTGAAATGGAAAGGGT
Nuclear	A11_DNMT3A_inner_4	CACCCGAGAATTCCACATTGGTGCACTGAAATGGAAAGGGT
Nuclear	A11_DNMT3A_middle	GCTGGAGCTGCAGGAGTGTC
Nuclear	A11_DNMT3A_outer	CACACAGGGCCCGCTACTTC
Nuclear	A11_NPM1_inner_1	CACCCGAGAATTCCACCGGATGACTGACCAAGAGGC
Nuclear	A11_NPM1_inner_2	CACCCGAGAATTCCAACCGGATGACTGACCAAGAGGC
Nuclear	A11_NPM1_inner_3	CACCCGAGAATTCCATTCCGGATGACTGACCAAGAGGC
Nuclear	A11_NPM1_inner_4	CACCCGAGAATTCCACATCCGGATGACTGACCAAGAGGC
Nuclear	A11_NPM1_middle	ACACCAAAAGGACCTAGTTCTGT
Nuclear	A11_NPM1_outer	GGAAGCTGAAGAAAAAGCGCCA
Nuclear	A12_NPM1_inner_1	CACCCGAGAATTCCACCGGATGACTGACCAAGAGGC
Nuclear	A12_NPM1_inner_2	CACCCGAGAATTCCAACCGGATGACTGACCAAGAGGC
Nuclear	A12_NPM1_inner_3	CACCCGAGAATTCCATTCCGGATGACTGACCAAGAGGC
Nuclear	A12_NPM1_inner_4	CACCCGAGAATTCCACATCCGGATGACTGACCAAGAGGC
Nuclear	A12_NPM1_middle	ACACCAAAAGGACCTAGTTCTGT
Nuclear	A12_NPM1_outer	GGAAGCTGAAGAAAAAGCGCCA
Nuclear	A12_IDH2_inner_1	CACCCGAGAATTCCAGGCTGTCAAGTGTGCCACCA
Nuclear	A12_IDH2_inner_2	CACCCGAGAATTCCAAGGCTGTCAAGTGTGCCACCA
Nuclear	A12_IDH2_inner_3	CACCCGAGAATTCCATTGGCTGTCAAGTGTGCCACCA
Nuclear	A12_IDH2_inner_4	CACCCGAGAATTCCACATGGCTGTCAAGTGTGCCACCA
Nuclear	A12_IDH2_middle	GGCTCCCAAACCGTGACCAG
Nuclear	A12_IDH2_outer	GAAGCCCGTGGTGGAGATGG
Nuclear	A13_DNMT3A_inner_1	CACCCGAGAATTCCATGGTGCACTGAAATGGAAAGGGT
Nuclear	A13_DNMT3A_inner_2	CACCCGAGAATTCCAATGGTGCACTGAAATGGAAAGGGT
Nuclear	A13_DNMT3A_inner_3	CACCCGAGAATTCCATTTGGTGCACTGAAATGGAAAGGGT
Nuclear	A13_DNMT3A_inner_4	CACCCGAGAATTCCACATTGGTGCACTGAAATGGAAAGGGT
Nuclear	A13_DNMT3A_middle	GCTGGAGCTGCAGGAGTGTC
Nuclear	A13_DNMT3A_outer	CACACAGGGCCCGCTACTTC
Nuclear	A13_PTPN11_inner_1	CACCCGAGAATTCCATGGAGCTGTCACCCACATCA
Nuclear	A13_PTPN11_inner_2	CACCCGAGAATTCCAATGGAGCTGTCACCCACATCA
Nuclear	A13_PTPN11_inner_3	CACCCGAGAATTCCATTTGGAGCTGTCACCCACATCA
Nuclear	A13_PTPN11_inner_4	CACCCGAGAATTCCACATTGGAGCTGTCACCCACATCA
Nuclear	A13_PTPN11_middle	TCACTGGTGTGGAGGCAGAA
Nuclear	A13_PTPN11_outer	CCGATGTGACCGAGCCCAG
Nuclear	A13_LMO2_inner_1	CACCCGAGAATTCCAAAATGCGCCGCCTGTCAGAA
Nuclear	A13_LMO2_inner_2	CACCCGAGAATTCCAAAAATGCGCCGCCTGTCAGAA
Nuclear	A13_LMO2_inner_3	CACCCGAGAATTCCATTAAATGCGCCGCCTGTCAGAA
Nuclear	A13_LMO2_inner_4	CACCCGAGAATTCCACATAAATGCGCCGCCTGTCAGAA
Nuclear	A13_LMO2_middle	CGCATCCTGTGACAAGCGGA
Nuclear	A13_LMO2_outer	CTGAGCTGCGACCTCTGTGG
Nuclear	A14_PDS5A_inner_1	CACCCGAGAATTCCATGATCAGGCTACCCAGGGCA
Nuclear	A14_PDS5A_inner_2	CACCCGAGAATTCCAATGATCAGGCTACCCAGGGCA
Nuclear	A14_PDS5A_inner_3	CACCCGAGAATTCCATTTGATCAGGCTACCCAGGGCA
Nuclear	A14_PDS5A_inner_4	CACCCGAGAATTCCACATTGATCAGGCTACCCAGGGCA
Nuclear	A14_PDS5A_middle	AGCTGAACCCTTCAACCGGA
Nuclear	A14_PDS5A_outer	AAGCCAAAGCCTGCTGGAGT
Nuclear	A14_MYC_inner_1	CACCCGAGAATTCCATACCAGCAGCAGCAGCAGAG
Nuclear	A14_MYC_inner_2	CACCCGAGAATTCCAATACCAGCAGCAGCAGCAGAG
Nuclear	A14_MYC_inner_3	CACCCGAGAATTCCATTTACCAGCAGCAGCAGCAGAG
Nuclear	A14_MYC_inner_4	CACCCGAGAATTCCACATTACCAGCAGCAGCAGCAGAG
Nuclear	A14_MYC_middle	CGACTACGACTCGGTGCAGC
Nuclear	A14_MYC_outer	GGCTCTCCTTGCAGCTGCTT
Nuclear	A15_TET2_inner_1	CACCCGAGAATTCCAAGGTGCTTTCAAGAACAGGAGCA
Nuclear	A15_TET2_inner_2	CACCCGAGAATTCCAAAGGTGCTTTCAAGAACAGGAGCA
Nuclear	A15_TET2_inner_3	CACCCGAGAATTCCATTAGGTGCTTTCAAGAACAGGAGCA
Nuclear	A15_TET2_inner_4	CACCCGAGAATTCCACATAGGTGCTTTCAAGAACAGGAGCA
Nuclear	A15_TET2_middle	TGCAGGAAACAAGACCCAAAACT
Nuclear	A15_TET2_outer	TCCAAATGGGACTGGAGGAAGT
Nuclear	SI_Primer	AATGATACGGCGACCACCGAGATCTACACTCTTTCCCTACACGACGCTC
Nuclear	RPI-N701	CAAGCAGAAGACGGCATACGAGATTCGCCTTAGTGACTGGAGTTCCTTGGCACCCGAGAATTCCA
Nuclear	RPI-N702	CAAGCAGAAGACGGCATACGAGATCTAGTACGGTGACTGGAGTTCCTTGGCACCCGAGAATTCCA
Nuclear	RPI-N703	CAAGCAGAAGACGGCATACGAGATTTCTGCCTGTGACTGGAGTTCCTTGGCACCCGAGAATTCCA
Nuclear	RPI-N704	CAAGCAGAAGACGGCATACGAGATGCTCAGGAGTGACTGGAGTTCCTTGGCACCCGAGAATTCCA
Nuclear	RPI-N705	CAAGCAGAAGACGGCATACGAGATAGGAGTCCGTGACTGGAGTTCCTTGGCACCCGAGAATTCCA
Nuclear	RPI-N706	CAAGCAGAAGACGGCATACGAGATCATGCCTAGTGACTGGAGTTCCTTGGCACCCGAGAATTCCA
Nuclear	RPI-N707	CAAGCAGAAGACGGCATACGAGATGTAGAGAGGTGACTGGAGTTCCTTGGCACCCGAGAATTCCA
Nuclear	RPI-N710	CAAGCAGAAGACGGCATACGAGATCAGCCTCGGTGACTGGAGTTCCTTGGCACCCGAGAATTCCA
Nuclear	RPI-N711	CAAGCAGAAGACGGCATACGAGATTGCCTCTTGTGACTGGAGTTCCTTGGCACCCGAGAATTCCA
Nuclear	RPI-N712	CAAGCAGAAGACGGCATACGAGATTCCTCTACGTGACTGGAGTTCCTTGGCACCCGAGAATTCCA
Nuclear	RPI-N722	CAAGCAGAAGACGGCATACGAGATCTGCGCATGTGACTGGAGTTCCTTGGCACCCGAGAATTCCA
Nuclear	RPI-N726	CAAGCAGAAGACGGCATACGAGATGTCTTAGGGTGACTGGAGTTCCTTGGCACCCGAGAATTCCA
Nuclear	RPI-N727	CAAGCAGAAGACGGCATACGAGATACTGATCGGTGACTGGAGTTCCTTGGCACCCGAGAATTCCA
Nuclear	RPI-N728	CAAGCAGAAGACGGCATACGAGATTAGCTGCAGTGACTGGAGTTCCTTGGCACCCGAGAATTCCA
